# Direct detection of 8-oxo-dG using nanopore sequencing

**DOI:** 10.1101/2024.05.17.594638

**Authors:** Marc Pagès-Gallego, Daan M. K. van Soest, Nicolle J. M. Besselink, Roy Straver, Janneke P. Keijer, Carlo Vermeulen, Alessio Marcozzi, Markus J. van Roosmalen, Ruben van Boxtel, Boudewijn M. T. Burgering, Tobias B. Dansen, Jeroen de Ridder

## Abstract

Genomic DNA is constantly subjected to oxidative damage, which is thought to be one of the major drivers of cancer and age-dependent decline. The most prominent consequence is the modification of guanine into 8-hydroxyguanine (8-oxo-dG), which has important mutagenic potential and plays a role in methylation-mediated gene regulation. Methods to simultaneously detect and quantify 8-oxo-dG within its genomic context have been lacking; mainly because these methods rely on indirect detection or are based on hydrolysis of the DNA. Nanopore sequencing has been deployed for the direct detection of base-modifications like cytosine methylation during sequencing. However, currently there is no model to detect 8-oxo-dG by nanopore sequencing due to the lack of training data. Here, we developed a strategy based on synthetic oligos to create long DNA molecules with context variability for effective deep learning and nanopore sequencing. Moreover, we showcase a training approach suitable to deal with the extreme scarceness of 8-oxo-dG compared to canonical G to enable specific 8-oxo-dG detection. Applied to an inducible tissue culture system for oxidative DNA damage, our approach reveals variable 8-oxo-dG distribution across the genome, a dissimilar context pattern to C>A mutations, and concurrent 5-mC depletion within a 2-kilobase window surrounding 8-oxo-dG sites. These findings not only underscore the potential of nanopore sequencing in epigenetic research, but also shed light on 8-oxo-dG’s role in genomic regulation. By simultaneously measuring 5-mC and 8-oxo-dG at single molecule resolution, our study provides insights into the functional interplay between these DNA modifications. Moreover, our approach using synthetic oligos to generate a ground truth from machine learning modification calling could be applied to any other DNA modification. Overall, our work contributes to advancing the field of epigenetics and highlights nanopore sequencing as a powerful tool for studying DNA modifications.
