## Supplementary table 1 for "Direct detection of 8-oxo-dG using nanopore sequencing"

Name	Sequence	Batch
GTGTA_fwd	GTGGCATNNGToTANNNGTTGCAGGTGTAGACTATCGGAACCCTGA	2
TCGAT_fwd	TCAGTTGNNTCoATNNNGTGGATCTCGATGAGACTCGGAACCCTGA	2
CTGCA_fwd	ACTGGATNNCToCANNNATCAGTCCTGCACTAACTCGGAACCCTGA	2
TGGGG_fwd	GCATCATNNTGoGGNNNTGGACATTGGGGCATCTTCGGAACCCTGA	2
GTGCC_fwd	CAGATGTNNGToCCNNNGTGATTCGTGCCTCAGTTCGGAACCCTGA	2
TGGGT_fwd	TCATCTGNNTGoGTNNNTGCTGATTGGGTCAATCTCGGAACCCTGA	2
GTGTC_fwd	GACTCTGNNGToTCNNNGTGGATCGTGTCCTCTATCGGAACCCTGA	2
GGGAC_fwd	TGCAGTGNNGGoACNNNTGGACTGGGGACGGTGATCGGAACCCTGA	2
CTGTT_fwd	GCATCATNNCToTTNNNTACAGGCCTGTTGACCTCAGGAACCCTGA	2
TGGGC_fwd	GGACCATNNTGoGCNNNTGCCTCTTGGGCCTGGATCGGAACCCTGA	2
CAGCT_fwd	TGGACTANNCAoCTNNNTGGATGACAGCTCTCATCTGGAACCCTGA	2
TTGAG_fwd	GGACTTANNTToAGNNNTGGACATTTGAGGGCCTCTGGAACCCTGA	2
ACGCC_fwd	GCCTCATNNACoCCNNNGTGGATCACGCCTCTGGACGGAACCCTGA	2
GGGGG_fwd	GGACTTANNGGoGGNNNGTTGCAGGGGGGCAGTGGCGGAACCCTGA	2
TTGCT_fwd	CTGGCATNNTToCTNNNTGAGACTTTGCTTCTGCCTGGAACCCTGA	2
CAGAG_fwd	CTGGATGNNCAoAGNNNTGGCATTCAGAGGCTCATCGGAACCCTGA	2
ACGTC_fwd	TTGCAGTNNACoTCNNNATCACCTACGTCTCAGCTCGGAACCCTGA	2
TAGGA_fwd	GTGCAGTNNTAoGANNNTGACCTCTAGGAGCATCTTGGAACCCTGA	2
CTGTG_fwd	CCTCAATNNCToTGNNNTACAGGCCTGTGGGACCTTGGAACCCTGA	2
TGGCT_fwd	AGTGCTGNNTGoCTNNNATCAGGCTGGCTGAGGACTGGAACCCTGA	2
CAGAA_fwd	CAGATGTNNCAoAANNNGTCAGACCAGAACTGGCCTGGAACCCTGA	2
TCGTC_fwd	CCTGGATNNTCoTCNNNGTTGGACTCGTCGATCTCAGGAACCCTGA	2
CAGCA_fwd	CAGACATNNCAoCANNNTGGACTGCAGCAGACTACTGGAACCCTGA	2
TGGTC_fwd	CTGGATGNNTGoTCNNNTGGATGATGGTCGGACTCTGGAACCCTGA	2
CAGGT_fwd	GCATCATNNCAoGTNNNTGATGTCCAGGTTTACAGGGGAACCCTGA	2
GTGCA_fwd	GGACAATNNGToCANNNGTCAGATGTGCACCTGTCTGGAACCCTGA	2
ACGGC_fwd	CATGGATNNACoGCNNNTGGATGAACGGCCATTCTCGGAACCCTGA	2
TGGCA_fwd	CAGATGTNNTGoCANNNTGGCACTTGGCAGATGTCTGGAACCCTGA	2
TGGAC_rev	GTCATCTGTCCAGCCTGACNNNGTCCANNATGTCCTTCAGGGTTCC	2
GTGTA_rev	GATAGTCTACACCTGCAACNNNTACACNNATGCCACTCAGGGTTCC	2
TCGAT_rev	GAGTCTCATCGAGATCCACNNNATCGANNCAACTGATCAGGGTTCC	2
CTGCA_rev	GAGTTAGTGCAGGACTGATNNNTGCAGNNATCCAGTTCAGGGTTCC	2
TGGGG_rev	GAAGATGCCCCAATGTCCANNNCCCCANNATGATGCTCAGGGTTCC	2
GTGCC_rev	GAACTGAGGCACGAATCACNNNGGCACNNACATCTGTCAGGGTTCC	2
TGGGT_rev	GAGATTGACCCAATCAGCANNNACCCANNCAGATGATCAGGGTTCC	2
GTGTC_rev	GATAGAGGACACGATCCACNNNGACACNNCAGAGTCTCAGGGTTCC	2
GGGAC_rev	GATCACCGTCCCCAGTCCANNNGTCCCNNCACTGCATCAGGGTTCC	2
CTGTT_rev	TGAGGTCAACAGGCCTGTANNNAACAGNNATGATGCTCAGGGTTCC	2
TGGGC_rev	GATCCAGGCCCAAGAGGCANNNGCCCANNATGGTCCTCAGGGTTCC	2
CAGCT_rev	AGATGAGAGCTGTCATCCANNNAGCTGNNTAGTCCATCAGGGTTCC	2
TTGAG_rev	AGAGGCCCTCAAATGTCCANNNCTCAANNTAAGTCCTCAGGGTTCC	2
ACGCC_rev	GTCCAGAGGCGTGATCCACNNNGGCGTNNATGAGGCTCAGGGTTCC	2
GGGGG_rev	GCCACTGCCCCCCTGCAACNNNCCCCCNNTAAGTCCTCAGGGTTCC	2
TTGCT_rev	AGGCAGAAGCAAAGTCTCANNNAGCAANNATGCCAGTCAGGGTTCC	2
CAGAG_rev	GATGAGCCTCTGAATGCCANNNCTCTGNNCATCCAGTCAGGGTTCC	2
ACGTC_rev	GAGCTGAGACGTAGGTGATNNNGACGTNNACTGCAATCAGGGTTCC	2
TAGGA_rev	AAGATGCTCCTAGAGGTCANNNTCCTANNACTGCACTCAGGGTTCC	2
CTGTG_rev	AAGGTCCCACAGGCCTGTANNNCACAGNNATTGAGGTCAGGGTTCC	2
TGGCT_rev	AGTCCTCAGCCAGCCTGATNNNAGCCANNCAGCACTTCAGGGTTCC	2
CAGAA_rev	AGGCCAGTTCTGGTCTGACNNNTTCTGNNACATCTGTCAGGGTTCC	2
TCGTC_rev	TGAGATCGACGAGTCCAACNNNGACGANNATCCAGGTCAGGGTTCC	2
CAGCA_rev	AGTAGTCTGCTGCAGTCCANNNTGCTGNNATGTCTGTCAGGGTTCC	2
TGGTC_rev	AGAGTCCGACCATCATCCANNNGACCANNCATCCAGTCAGGGTTCC	2
CAGGT_rev	CCTGTAAACCTGGACATCANNNACCTGNNATGATGCTCAGGGTTCC	2
GTGCA_rev	AGACAGGTGCACATCTGACNNNTGCACNNATTGTCCTCAGGGTTCC	2
ACGGC_rev	GAGAATGGCCGTTCATCCANNNGCCGTNNATCCATGTCAGGGTTCC	2
TGGCA_rev	AGACATCTGCCAAGTGCCANNNTGCCANNACATCTGTCAGGGTTCC	2
GAGTA_fwd	CAGTGATNNGAoTANNNTGGCATCGAGTAGGATCAGGGAACCCTGA	3
TCGCC_fwd	CAGCCTGNNTCoCCNNNGTTGGACTCGCCGATCATCGGAACCCTGA	3
CAGTG_fwd	GTGCAGTNNCAoTGNNNTGACCTTCAGTGGGATTACGGAACCCTGA	3
GTGAA_fwd	CGGACTANNGToAANNNGTGGACTGTGAATTGCATCGGAACCCTGA	3
TGGCG_fwd	AGACCATNNTGoCGNNNTGGACTTTGGCGGGTTGCAGGAACCCTGA	3
GCGGC_fwd	GACTCATNNGCoGCNNNATGGATCGCGGCGAGATCTGGAACCCTGA	3
TGGAG_fwd	GGAAGATNNTGoAGNNNGTGCAGTTGGAGCATCTTCGGAACCCTGA	3
GCGGT_fwd	TGCTGATNNGCoGTNNNTGATGTCGCGGTTCGATCTGGAACCCTGA	3
CGGAA_fwd	TGGACATNNCGoAANNNGTGACATCGGAAAGGACTCGGAACCCTGA	3
TTGTC_fwd	GAAGGATNNTToTCNNNGTTGGACTTGTCAGACCTCGGAACCCTGA	3
CGGAT_fwd	CAGATGTNNCGoATNNNTGCAGTGCGGATCTGGATCGGAACCCTGA	3
ACGGA_fwd	ACTGGATNNACoGANNNGTGGCATACGGAAAGACTCGGAACCCTGA	3
TAGTT_fwd	GTCAGATNNTAoTTNNNTGGCCTCTAGTTCTGGACCGGAACCCTGA	3
CTGAA_fwd	CTCTGATNNCToAANNNTGGCATCCTGAACAGGATCGGAACCCTGA	3
GCGTC_fwd	GGACATANNGCoTCNNNATCAGGCGCGTCCTATCAGGGAACCCTGA	3
TGGAA_fwd	GATGGATNNTGoAANNNTGGCACTTGGAACTTGCTCGGAACCCTGA	3
GAGGC_fwd	AGTCAGTNNGAoGCNNNGTCTTGCGAGGCTTACAGGGGAACCCTGA	3
CGGCT_fwd	CTCAGGTNNCGoCTNNNTGGACCTCGGCTCTCAATCGGAACCCTGA	3
GAGAA_fwd	GGACTATNNGAoAANNNTGGATGCGAGAAAGGACCTGGAACCCTGA	3
TGGCC_fwd	GATGGATNNTGoCCNNNGTCTTGATGGCCCCTGTAAGGAACCCTGA	3
CTGAT_rev	GATGACTATCAGGAGGCCANNNATCAGNNCAACTGATCAGGGTTCC	3
TCGCG_rev	AAGATGGCGCGAGTCTGACNNNCGCGANNATGTCCATCAGGGTTCC	3
CAGTA_rev	AGCATCCTACTGGTCCAACNNNTACTGNNACTGATCTCAGGGTTCC	3
TGGAT_rev	GTCCAGCATCCAGCATCCANNNATCCANNATGAGTCTCAGGGTTCC	3
CCGCC_rev	AGCCTGAGGCGGGGATTACNNNGGCGGNNACTGCAGTCAGGGTTCC	3
GAGTT_rev	GTGATCCAACTCCACTGCANNNAACTCNNTAGATCCTCAGGGTTCC	3
TCGAG_rev	GATCCAACTCGAATGTCCANNNCTCGANNATTCTCCTCAGGGTTCC	3
GTGGA_rev	GTCCATCTCCACGAGATCANNNTCCACNNATGCCTGTCAGGGTTCC	3
TCGAC_rev	GATGTCTGTCGATCAAGACNNNGTCGANNACTGCACTCAGGGTTCC	3
GAGTA_rev	CTGATCCTACTCGATGCCANNNTACTCNNATCACTGTCAGGGTTCC	3
TCGCC_rev	GATGATCGGCGAGTCCAACNNNGGCGANNCAGGCTGTCAGGGTTCC	3
CAGTG_rev	GTAATCCCACTGAAGGTCANNNCACTGNNACTGCACTCAGGGTTCC	3
GTGAA_rev	GATGCAATTCACAGTCCACNNNTTCACNNTAGTCCGTCAGGGTTCC	3
TGGCG_rev	TGCAACCCGCCAAAGTCCANNNCGCCANNATGGTCTTCAGGGTTCC	3
GCGGC_rev	AGATCTCGCCGCGATCCATNNNGCCGCNNATGAGTCTCAGGGTTCC	3
TGGAG_rev	GAAGATGCTCCAACTGCACNNNCTCCANNATCTTCCTCAGGGTTCC	3
GCGGT_rev	AGATCGAACCGCGACATCANNNACCGCNNATCAGCATCAGGGTTCC	3
CGGAA_rev	GAGTCCTTTCCGATGTCACNNNTTCCGNNATGTCCATCAGGGTTCC	3
TTGTC_rev	GAGGTCTGACAAGTCCAACNNNGACAANNATCCTTCTCAGGGTTCC	3
CGGAT_rev	GATCCAGATCCGCACTGCANNNATCCGNNACATCTGTCAGGGTTCC	3
ACGGA_rev	GAGTCTTTCCGTATGCCACNNNTCCGTNNATCCAGTTCAGGGTTCC	3
TAGTT_rev	GGTCCAGAACTAGAGGCCANNNAACTANNATCTGACTCAGGGTTCC	3
CTGAA_rev	GATCCTGTTCAGGATGCCANNNTTCAGNNATCAGAGTCAGGGTTCC	3
GCGTC_rev	CTGATAGGACGCGCCTGATNNNGACGCNNTATGTCCTCAGGGTTCC	3
TGGAA_rev	GAGCAAGTTCCAAGTGCCANNNTTCCANNATCCATCTCAGGGTTCC	3
GAGGC_rev	CCTGTAAGCCTCGCAAGACNNNGCCTCNNACTGACTTCAGGGTTCC	3
CGGCT_rev	GATTGAGAGCCGAGGTCCANNNAGCCGNNACCTGAGTCAGGGTTCC	3
GAGAA_rev	AGGTCCTTTCTCGCATCCANNNTTCTCNNATAGTCCTCAGGGTTCC	3
TGGCC_rev	TTACAGGGGCCATCAAGACNNNGGCCANNATCCATCTCAGGGTTCC	3
GGGGA_fwd	TTGGCATNNGGoGANNNTGGCACTGGGGACTTCATCGGAACCCTGA	4
TTGCG_fwd	GTGGCATNNTToCGNNNGTCAGATTTGCGTCAGTTCGGAACCCTGA	4
CAGAC_fwd	TCTGGATNNCAoACNNNTGGATCTCAGACGACCTCTGGAACCCTGA	4
AGGCT_fwd	GTGCAGTNNAGoCTNNNATGGATGAGGCTGGACTACGGAACCCTGA	4
TAGTG_fwd	TTGCAGTNNTAoTGNNNATCAGTCTAGTGGCCTCAGGGAACCCTGA	4
GCGCA_fwd	CTCAGGTNNGCoCANNNTGCCTCTGCGCACATCATCGGAACCCTGA	4
TTGTT_fwd	CAGACATNNTToTTNNNTGGCCTCTTGTTCCAGGCTGGAACCCTGA	4
GGGCC_fwd	GATGGATNNGGoCCNNNTGACTCTGGGCCTCAGTCAGGAACCCTGA	4
TTGGG_fwd	CTGGATGNNTToGGNNNTGGAACTTTGGGGGACTCTGGAACCCTGA	4
GCGAC_fwd	CAGACATNNGCoACNNNTGAGATCGCGACGGATTACGGAACCCTGA	4
CGGCA_fwd	TTGGCATNNCGoCANNNTGACTCTCGGCAACTGGACGGAACCCTGA	4
ACGAC_fwd	CAGACTGNNACoACNNNTGCAGTGACGACGGACCTCGGAACCCTGA	4
GTGTT_fwd	GCTGGATNNGToTTNNNTGCAGTGGTGTTTTGCATCGGAACCCTGA	4
TCGGA_fwd	GGACATANNTCoGANNNTGATCTCTCGGAGCTCATCGGAACCCTGA	4
CGGAC_fwd	TCACCATNNCGoACNNNGTTGCAGCGGACGCTACTCGGAACCCTGA	4
TAGCT_fwd	GACTCATNNTAoCTNNNTACAGGCTAGCTCTCAGCTGGAACCCTGA	4
GGGAG_fwd	CAGACATNNGGoAGNNNTGGATGCGGGAGTCAGTCTGGAACCCTGA	4
TTGGC_fwd	AGTGCTGNNTToGCNNNATCAGTCTTGGCACCATCTGGAACCCTGA	4
GAGAT_fwd	CAGGCATNNGAoATNNNGTGCAGTGAGATCCGTCTTGGAACCCTGA	4
TTGGA_fwd	TCAGATGNNTToGANNNTGACCTCTTGGATCAGCCTGGAACCCTGA	4
CCGCG_fwd	GGAAGATNNCCoCGNNNTGAGACTCCGCGTTCAGTCGGAACCCTGA	4
TGGTA_fwd	AGTGCTGNNTGoTANNNGTCTTGATGGTAGGCCTCTGGAACCCTGA	4
CAGGG_fwd	CAGGCTGNNCAoGGNNNTGGATGCCAGGGGGATCTTGGAACCCTGA	4
ACGCT_fwd	CTCAGATNNACoCTNNNATGGACAACGCTGAAGGACGGAACCCTGA	4
TGGTG_fwd	TGCAGTGNNTGoTGNNNGTGACATTGGTGAGCATCTGGAACCCTGA	4
GCGAT_fwd	GATCTTGNNGCoATNNNTGAGATCGCGATTTGGATCGGAACCCTGA	4
CTGGA_fwd	GGACTTANNCToGANNNGTTGCAGCTGGATCAGTCTGGAACCCTGA	4
GGGTG_fwd	TGGACTANNGGoTGNNNTGCAGTGGGGTGTCGATCTGGAACCCTGA	4
TCGGT_fwd	GCTGGATNNTCoGTNNNTGGAACTTCGGTAGATGACGGAACCCTGA	4
GGGGA_rev	GATGAAGTCCCCAGTGCCANNNTCCCCNNATGCCAATCAGGGTTCC	4
TTGCG_rev	GAACTGACGCAAATCTGACNNNCGCAANNATGCCACTCAGGGTTCC	4
CAGAC_rev	AGAGGTCGTCTGAGATCCANNNGTCTGNNATCCAGATCAGGGTTCC	4
AGGCT_rev	GTAGTCCAGCCTCATCCATNNNAGCCTNNACTGCACTCAGGGTTCC	4
TAGTG_rev	CTGAGGCCACTAGACTGATNNNCACTANNACTGCAATCAGGGTTCC	4
GCGCA_rev	GATGATGTGCGCAGAGGCANNNTGCGCNNACCTGAGTCAGGGTTCC	4
TTGTT_rev	AGCCTGGAACAAGAGGCCANNNAACAANNATGTCTGTCAGGGTTCC	4
GGGCC_rev	TGACTGAGGCCCAGAGTCANNNGGCCCNNATCCATCTCAGGGTTCC	4
TTGGG_rev	AGAGTCCCCCAAAGTTCCANNNCCCAANNCATCCAGTCAGGGTTCC	4
GCGAC_rev	GTAATCCGTCGCGATCTCANNNGTCGCNNATGTCTGTCAGGGTTCC	4
CGGCA_rev	GTCCAGTTGCCGAGAGTCANNNTGCCGNNATGCCAATCAGGGTTCC	4
ACGAC_rev	GAGGTCCGTCGTCACTGCANNNGTCGTNNCAGTCTGTCAGGGTTCC	4
GTGTT_rev	GATGCAAAACACCACTGCANNNAACACNNATCCAGCTCAGGGTTCC	4
TCGGA_rev	GATGAGCTCCGAGAGATCANNNTCCGANNTATGTCCTCAGGGTTCC	4
CGGAC_rev	GAGTAGCGTCCGCTGCAACNNNGTCCGNNATGGTGATCAGGGTTCC	4
TAGCT_rev	AGCTGAGAGCTAGCCTGTANNNAGCTANNATGAGTCTCAGGGTTCC	4
GGGAG_rev	AGACTGACTCCCGCATCCANNNCTCCCNNATGTCTGTCAGGGTTCC	4
TTGGC_rev	AGATGGTGCCAAGACTGATNNNGCCAANNCAGCACTTCAGGGTTCC	4
GAGAT_rev	AAGACGGATCTCACTGCACNNNATCTCNNATGCCTGTCAGGGTTCC	4
TTGGA_rev	AGGCTGATCCAAGAGGTCANNNTCCAANNCATCTGATCAGGGTTCC	4
CCGCG_rev	GACTGAACGCGGAGTCTCANNNCGCGGNNATCTTCCTCAGGGTTCC	4
TGGTA_rev	AGAGGCCTACCATCAAGACNNNTACCANNCAGCACTTCAGGGTTCC	4
CAGGG_rev	AAGATCCCCCTGGCATCCANNNCCCTGNNCAGCCTGTCAGGGTTCC	4
ACGCT_rev	GTCCTTCAGCGTTGTCCATNNNAGCGTNNATCTGAGTCAGGGTTCC	4
TGGTG_rev	AGATGCTCACCAATGTCACNNNCACCANNCACTGCATCAGGGTTCC	4
GCGAT_rev	GATCCAAATCGCGATCTCANNNATCGCNNCAAGATCTCAGGGTTCC	4
CTGGA_rev	AGACTGATCCAGCTGCAACNNNTCCAGNNTAAGTCCTCAGGGTTCC	4
GGGTG_rev	AGATCGACACCCCACTGCANNNCACCCNNTAGTCCATCAGGGTTCC	4
TCGGT_rev	GTCATCTACCGAAGTTCCANNNACCGANNATCCAGCTCAGGGTTCC	4
AAGAA_fwd	CGTCTTGNNAAoAANNNGTTGGACAAGAAGACCAGCGGAACCCTGA	1
GCGCT_fwd	GGATGATNNGCoCTNNNTGCAGTGGCGCTCAGCTACGGAACCCTGA	1
CGGTA_fwd	CCTCAATNNCGoTANNNTGATGTCCGGTACTCAGACGGAACCCTGA	1
AAGCT_fwd	GGACATGNNAAoCTNNNTGGACCTAAGCTTCTTGACGGAACCCTGA	1
CTGGC_fwd	CCATCATNNCToGCNNNATCAGGCCTGGCCTGGACAGGAACCCTGA	1
TAGCG_fwd	AGACTTGNNTAoCGNNNATGGATGTAGCGTCTCTACGGAACCCTGA	1
ACGTT_fwd	TGCAGTGNNACoTTNNNGTGGACTACGTTGCATATCGGAACCCTGA	1
GGGAA_fwd	CAGACTGNNGGoAANNNGTTGGACGGGAACAGATCAGGAACCCTGA	1
TCGTG_fwd	ATGGATGNNTCoTGNNNGTCATCTTCGTGAGATCAGGGAACCCTGA	1
CAGGA_fwd	TCAGTTGNNCAoGANNNTGGCATCCAGGACAGACTTGGAACCCTGA	1
TGGTT_fwd	GGACAATNNTGoTTNNNGTCTTGATGGTTGCTGGTCGGAACCCTGA	1
GCGGA_fwd	CATCAGTNNGCoGANNNATCTCAGGCGGACTTCTCAGGAACCCTGA	1
TAGAC_fwd	GGACTTANNTAoACNNNGTGGCATTAGACCCAGGCTGGAACCCTGA	1
ACGGG_fwd	GACTCATNNACoGGNNNTGGAACTACGGGACTGGACGGAACCCTGA	1
TTGAT_fwd	CAGACATNNTToATNNNTGGCCTCTTGATCCTGGACGGAACCCTGA	1
ACGCA_fwd	TTGCAGTNNACoCANNNTGGAACTACGCACATCTCTGGAACCCTGA	1
TGGAC_fwd	AGGACATNNTGoACNNNGTCAGGCTGGACAGATGACGGAACCCTGA	1
CAGTT_fwd	TCAGATGNNCAoTTNNNTGGACTGCAGTTGCTCACTGGAACCCTGA	1
GTGAC_fwd	CTCAGGTNNGToACNNNGTGATCTGTGACCTGTCTCGGAACCCTGA	1
CGGGA_fwd	CAGGCATNNCGoGANNNGTCAGATCGGGACTCTACTGGAACCCTGA	1
TAGCC_fwd	GGATCTGNNTAoCCNNNTGGATGATAGCCAAGACTCGGAACCCTGA	1
TAGGG_fwd	GCATCATNNTAoGGNNNATCTCAGTAGGGCAGCACTGGAACCCTGA	1
GGGTT_fwd	CATCAGTNNGGoTTNNNATCAGACGGGTTTTGCATCGGAACCCTGA	1
AGGGT_fwd	GGACATANNAGoGTNNNTGGACCTAGGGTTCCATCTGGAACCCTGA	1
AAGAA_rev	GCTGGTCTTCTTGTCCAACNNNTTCTTNNCAAGACGTCAGGGTTCC	1
GCGCT_rev	GTAGCTGAGCGCCACTGCANNNAGCGCNNATCATCCTCAGGGTTCC	1
CGGTA_rev	GTCTGAGTACCGGACATCANNNTACCGNNATTGAGGTCAGGGTTCC	1
AAGCT_rev	GTCAAGAAGCTTAGGTCCANNNAGCTTNNCATGTCCTCAGGGTTCC	1
CTGGC_rev	TGTCCAGGCCAGGCCTGATNNNGCCAGNNATGATGGTCAGGGTTCC	1
TAGCG_rev	GTAGAGACGCTACATCCATNNNCGCTANNCAAGTCTTCAGGGTTCC	1
ACGTT_rev	GATATGCAACGTAGTCCACNNNAACGTNNCACTGCATCAGGGTTCC	1
GGGAA_rev	TGATCTGTTCCCGTCCAACNNNTTCCCNNCAGTCTGTCAGGGTTCC	1
TCGTG_rev	CTGATCTCACGAAGATGACNNNCACGANNCATCCATTCAGGGTTCC	1
CAGGA_rev	AAGTCTGTCCTGGATGCCANNNTCCTGNNCAACTGATCAGGGTTCC	1
TGGTT_rev	GACCAGCAACCATCAAGACNNNAACCANNATTGTCCTCAGGGTTCC	1
GCGGA_rev	TGAGAAGTCCGCCTGAGATNNNTCCGCNNACTGATGTCAGGGTTCC	1
TAGAC_rev	AGCCTGGGTCTAATGCCACNNNGTCTANNTAAGTCCTCAGGGTTCC	1
ACGGG_rev	GTCCAGTCCCGTAGTTCCANNNCCCGTNNATGAGTCTCAGGGTTCC	1
TTGAT_rev	GTCCAGGATCAAGAGGCCANNNATCAANNATGTCTGTCAGGGTTCC	1
ACGCA_rev	AGAGATGTGCGTAGTTCCANNNTGCGTNNACTGCAATCAGGGTTCC	1
TGGAC_rev	GTCATCTGTCCAGCCTGACNNNGTCCANNATGTCCTTCAGGGTTCC	1
CAGTT_rev	AGTGAGCAACTGCAGTCCANNNAACTGNNCATCTGATCAGGGTTCC	1
GTGAC_rev	GAGACAGGTCACAGATCACNNNGTCACNNACCTGAGTCAGGGTTCC	1
CGGGA_rev	AGTAGAGTCCCGATCTGACNNNTCCCGNNATGCCTGTCAGGGTTCC	1
TAGCC_rev	GAGTCTTGGCTATCATCCANNNGGCTANNCAGATCCTCAGGGTTCC	1
TAGGG_rev	AGTGCTGCCCTACTGAGATNNNCCCTANNATGATGCTCAGGGTTCC	1
GGGTT_rev	GATGCAAAACCCGTCTGATNNNAACCCNNACTGATGTCAGGGTTCC	1
AGGGT_rev	AGATGGAACCCTAGGTCCANNNACCCTNNTATGTCCTCAGGGTTCC	1
