## Supplementary table 2 for "Direct detection of 8-oxo-dG using nanopore sequencing"

kmer	base_1	base_2	base_3	base_4	base_5
GGGGA	0.2831858407079646	0.28761061946902655	0.543046357615894	0.17419354838709677	0.12660944206008584
CAGGA	0.0779816513761468	0.3618320610687023	0.6274809160305344	0.2628398791540785	0.23238380809595202
TTGCG	0.07867494824016563	0.09109730848861283	0.7975206611570248	0.1565040650406504	0.16024340770791076
CAGAC	0.08167770419426049	0.2185430463576159	0.39514348785871967	0.31648351648351647	0.17456896551724138
AGGCT	0.20833333333333334	0.44675324675324674	0.2853470437017995	0.07633587786259542	0.1712846347607053
TAGTG	0.17620137299771166	0.2631578947368421	0.40274599542334094	0.1342281879194631	0.12946428571428573
GCGCA	0.24835164835164836	0.23296703296703297	0.4087912087912088	0.17419354838709677	0.17484008528784648
TTGTT	0.09168443496801706	0.0851063829787234	0.32553191489361705	0.1729957805907173	0.0875
GGGCC	0.2889344262295082	0.1901840490797546	0.2836734693877551	0.19635627530364372	0.0925553319919517
TTGGG	0.11572052401746726	0.10457516339869281	0.4117647058823529	0.18629550321199143	0.1282051282051282
GCGAC	0.20100502512562815	0.19095477386934673	0.3015075376884422	0.18703241895261846	0.17777777777777778
CGGCA	0.14736842105263157	0.4642857142857143	0.37815126050420167	0.12448132780082988	0.15463917525773196
TGGTT	0.1965648854961832	0.41603053435114506	0.49146110056925996	0.3052434456928839	0.12290502793296089
ACGAC	0.1324376199616123	0.124282982791587	0.2237093690248566	0.174573055028463	0.10986964618249534
GTGTT	0.07093821510297482	0.05239179954441914	0.17995444191343962	0.1515837104072398	0.046875
TCGGA	0.030373831775700934	0.053738317757009345	0.2733644859813084	0.10648148148148148	0.10138248847926268
CGGAC	0.08172043010752689	0.4946236559139785	0.1794871794871795	0.25690021231422505	0.16981132075471697
TAGCT	0.15819209039548024	0.29295774647887324	0.30422535211267604	0.10220994475138122	0.09863013698630137
GGGAG	0.17966903073286053	0.21749408983451538	0.28841607565011823	0.1744186046511628	0.2037037037037037
TTGGC	0.07090464547677261	0.05867970660146699	0.30317848410757947	0.15421686746987953	0.10071942446043165
GAGAT	0.1638655462184874	0.2647058823529412	0.43186582809224316	0.1601642710472279	0.0975609756097561
TTGGA	0.06338028169014084	0.07511737089201878	0.36384976525821594	0.18097447795823665	0.12009237875288684
CCGCG	0.09885057471264368	0.16551724137931034	0.4541284403669725	0.16891891891891891	0.14601769911504425
GCGGA	0.4797202797202797	0.25314685314685315	0.7272727272727273	0.19230769230769232	0.17920656634746923
TGGTA	0.07960199004975124	0.19154228855721392	0.2679900744416873	0.14634146341463414	0.15012106537530268
CAGGG	0.0696629213483146	0.2645739910313901	0.3789237668161435	0.19015659955257272	0.14222222222222222
ACGCT	0.11439842209072978	0.15354330708661418	0.4715127701375246	0.06395348837209303	0.07142857142857142
TGGTG	0.23185011709601874	0.5480093676814989	0.6004672897196262	0.1095890410958904	0.20681818181818182
GCGAT	0.15561959654178675	0.15028901734104047	0.21965317919075145	0.0718232044198895	0.0547945205479452
CTGGA	0.026004728132387706	0.016548463356973995	0.19148936170212766	0.06526806526806526	0.0763888888888889
GGGTG	0.15086206896551724	0.13118279569892474	0.21153846153846154	0.11134453781512606	0.0918580375782881
TCGGT	0.03765690376569038	0.1108786610878661	0.4121338912133891	0.19467213114754098	0.06275303643724696
TAGAC	0.29338103756708406	0.47942754919499103	0.4032258064516129	0.6589285714285714	0.35701598579040855
ACGGG	0.29615384615384616	0.29423076923076924	0.573076923076923	0.3377609108159393	0.22659176029962547
GGGTT	0.4707846410684474	0.5542570951585977	0.6033333333333334	0.31179321486268174	0.1282051282051282
TTGAT	0.17798913043478262	0.17798913043478262	0.422972972972973	0.25471698113207547	0.16198125836680052
ACGCA	0.15612648221343872	0.3181818181818182	0.8122529644268774	0.23151750972762647	0.09596928982725528
GAGCA	0.05367231638418079	0.07627118644067797	0.1404494382022472	0.019230769230769232	0.04918032786885246
TGGAC	0.14412416851441243	0.38137472283813745	0.4079822616407982	0.3877995642701525	0.2317596566523605
CAGTT	0.05224787363304982	0.16160388821385177	0.7205346294046172	0.33573141486810554	0.17717003567181927
GTGAC	0.11356466876971609	0.03943217665615142	0.6892744479495269	0.4330708661417323	0.37753510140405616
AAGAA	0.40942028985507245	0.4384057971014493	0.4438405797101449	0.4357142857142857	0.23893805309734514
CGGGA	0.08791208791208792	0.6758241758241759	0.4883401920438957	0.297554347826087	0.2462787550744249
TAGCC	0.3572593800978793	0.4192495921696574	0.7601957585644372	0.2932692307692308	0.18949044585987262
GTGTA	0.1267605633802817	0.05823293172690763	0.4919678714859438	0.2222222222222222	0.14534883720930233
AGGGT	0.25	0.45703125	0.4474708171206226	0.15514018691588785	0.08518518518518518
TCGAT	0.08076923076923077	0.24807692307692308	0.6724137931034483	0.15037593984962405	0.12172284644194757
CTGCA	0.09731543624161074	0.10050251256281408	0.8023450586264657	0.08637873754152824	0.13432835820895522
TGGGG	0.13924050632911392	0.4620253164556962	0.4388185654008439	0.28361344537815125	0.16216216216216217
GTGCC	0.10337552742616034	0.07352941176470588	0.8088235294117647	0.19456066945606695	0.1101871101871102
TGGGT	0.1731123388581952	0.4714548802946593	0.5082568807339449	0.3041144901610018	0.08703374777975133
GTGTC	0.13215859030837004	0.06607929515418502	0.32158590308370044	0.08296943231441048	0.1282608695652174
TAGGG	0.2222222222222222	0.6859375	0.5186915887850467	0.28043143297380585	0.20214395099540583
GCGCT	0.4991482112436116	0.39182282793867124	0.7436332767402377	0.1352253756260434	0.17304492512479203
GGGAC	0.24	0.26	0.4446902654867257	0.21691973969631237	0.13052631578947368
CTGTT	0.10091743119266056	0.1720183486238532	0.41379310344827586	0.3914027149321267	0.13901345291479822
TGGGC	0.1729490022172949	0.5521064301552107	0.64	0.32532751091703055	0.2915766738660907
CAGCT	0.130859375	0.3138401559454191	0.8035019455252919	0.11685823754789272	0.17333333333333334
TTGAG	0.15212527964205816	0.15212527964205816	0.5637583892617449	0.34598214285714285	0.3502202643171806
ACGCC	0.16221374045801526	0.3110687022900763	0.7961904761904762	0.15572232645403378	0.08768656716417911
GGGGG	0.3673469387755102	0.3511450381679389	0.39086294416243655	0.3417085427135678	0.19012345679012346
TTGCT	0.056818181818181816	0.0683371298405467	0.9179954441913439	0.04740406320541761	0.11286681715575621
CAGAG	0.04081632653061224	0.30839002267573695	0.5941043083900227	0.2850678733031674	0.22869955156950672
ACGTC	0.14383561643835616	0.23972602739726026	0.7722095671981777	0.12162162162162163	0.09598214285714286
CGGTA	0.08714918759231906	0.6469719350073855	0.6415929203539823	0.27232796486090777	0.18394160583941604
TAGGA	0.2145922746781116	0.5579399141630901	0.6201716738197425	0.16	0.14495798319327732
CTGTG	0.06187624750499002	0.15768463073852296	0.7365269461077845	0.16110019646365423	0.18235294117647058
TGGCT	0.2583518930957684	0.6547884187082406	0.6316964285714286	0.23348017621145375	0.26304347826086955
CAGAA	0.0841683366733467	0.48096192384769537	0.5731462925851704	0.4189723320158103	0.21941747572815534
TCGTC	0.06387225548902195	0.09163346613545817	0.8143712574850299	0.07692307692307693	0.08627450980392157
CAGCA	0.12643678160919541	0.1839080459770115	0.4206896551724138	0.07936507936507936	0.06950672645739911
TGGTC	0.14344262295081966	0.623721881390593	0.28252032520325204	0.13	0.04771371769383698
CAGGT	0.09948979591836735	0.27040816326530615	0.5524296675191815	0.20506329113924052	0.10327455919395466
GTGCA	0.09896907216494845	0.06804123711340206	0.8144329896907216	0.09775967413441955	0.1443089430894309
ACGGC	0.14527845036319612	0.3026634382566586	0.5265700483091788	0.18544600938967137	0.08564814814814815
AAGCT	0.3192868719611021	0.2912621359223301	0.5193548387096775	0.0912	0.15311004784688995
TGGCA	0.15207373271889402	0.6866359447004609	0.5068807339449541	0.27828054298642535	0.1489841986455982
CTGAT	0.125	0.11440677966101695	0.5928270042194093	0.2587991718426501	0.1329243353783231
TCGCG	0.0836734693877551	0.3408163265306122	0.7881873727087576	0.31781376518218624	0.26104417670682734
CAGTA	0.037698412698412696	0.19246031746031747	0.7920792079207921	0.14453125	0.16569200779727095
TGGAT	0.19522776572668113	0.5010845986984815	0.3275862068965517	0.251063829787234	0.1308016877637131
CCGCC	0.07536231884057971	0.08092485549132948	0.11239193083573487	0.07163323782234957	0.06571428571428571
GAGTT	0.19285714285714287	0.22142857142857142	0.5071428571428571	0.45794392523364486	0.2626728110599078
TCGAG	0.01627906976744186	0.01160092807424594	0.12731481481481483	0.08564814814814815	0.055299539170506916
GTGGA	0.028455284552845527	0.014227642276422764	0.08519269776876268	0.02208835341365462	0.0321285140562249
TCGAC	0.011337868480725623	0.024943310657596373	0.061224489795918366	0.06787330316742081	0.056179775280898875
CTGGC	0.08132530120481928	0.09789156626506024	0.8383685800604229	0.3323353293413174	0.2444113263785395
GAGTA	0.11904761904761904	0.07142857142857142	0.11038961038961038	0.06437768240343347	0.036170212765957444
TCGCC	0.021321961620469083	0.057569296375266525	0.12366737739872068	0.08686440677966102	0.04583333333333333
CAGTG	0.07400379506641366	0.17647058823529413	0.7248576850094877	0.2411214953271028	0.21787709497206703
GTGAA	0.045627376425855515	0.011385199240986717	0.0660377358490566	0.09433962264150944	0.0260707635009311
TGGCG	0.03571428571428571	0.12436548223350254	0.05569620253164557	0.06281407035175879	0.059850374064837904
GCGGC	0.05145413870246085	0.03125	0.0779510022271715	0.034408602150537634	0.027777777777777776
TGGAG	0.02231237322515213	0.0486815415821501	0.052525252525252523	0.08686868686868687	0.06412825651302605
GCGGT	0.08374384236453201	0.05172413793103448	0.09024390243902439	0.03588516746411483	0.037825059101654845
CGGAA	0.05555555555555555	0.07538802660753881	0.046255506607929514	0.09210526315789473	0.06047516198704104
TTGTC	0.029213483146067417	0.011210762331838564	0.06711409395973154	0.017817371937639197	0.04888888888888889
TAGCG	0.32172470978441126	0.603648424543947	0.7728026533996684	0.3284072249589491	0.1751227495908347
CGGAT	0.014767932489451477	0.0759493670886076	0.014675052410901468	0.0395010395010395	0.037422037422037424
ACGGA	0.13763440860215054	0.23010752688172043	0.5225806451612903	0.15711252653927812	0.15677966101694915
TAGTT	0.32269503546099293	0.31382978723404253	0.5886524822695035	0.3811188811188811	0.19550173010380623
CTGAA	0.057203389830508475	0.07415254237288135	0.3072033898305085	0.24217118997912318	0.13721413721413722
GCGTC	0.4068181818181818	0.32954545454545453	0.746031746031746	0.07692307692307693	0.12364425162689804
TGGAA	0.13958810068649885	0.40503432494279173	0.42596810933940776	0.2348993288590604	0.1514476614699332
GAGGC	0.21690140845070421	0.2288135593220339	0.48732394366197185	0.2849162011173184	0.15877437325905291
CGGCT	0.2650862068965517	0.8365591397849462	0.7078891257995735	0.16	0.21548117154811716
GAGAA	0.2164705882352941	0.42823529411764705	0.43058823529411766	0.3556581986143187	0.20137299771167047
TGGCC	0.07013574660633484	0.6085972850678733	0.5540540540540541	0.4111111111111111	0.2857142857142857
ACGTT	0.07676767676767676	0.24848484848484848	0.7636363636363637	0.3373253493013972	0.137524557956778
GGGAA	0.3282442748091603	0.2881679389312977	0.5580952380952381	0.3595505617977528	0.24721189591078066
TCGTG	0.05956678700361011	0.07942238267148015	0.769927536231884	0.1609403254972875	0.23826714801444043
