## Supplementary table 3 for "Direct detection of 8-oxo-dG using nanopore sequencing"

kmer	base_1	base_2	base_3	base_4	base_5
GGGGA	0.036297640653357534	0.14156079854809436	0.1518987341772152	0.05786618444846293	0.04909090909090909
CAGGA	0.022091310751104567	0.15	0.08541973490427099	0.05433186490455213	0.045454545454545456
TTGCG	0.03963963963963964	0.09945750452079566	0.26846846846846845	0.07913669064748201	0.03776978417266187
CAGAC	0.03468208092485549	0.02697495183044316	0.08494208494208494	0.04230769230769231	0.051923076923076926
AGGCT	0.09282700421940929	0.0861344537815126	0.14137214137214138	0.039337474120082816	0.05154639175257732
TAGTG	0.03717472118959108	0.05555555555555555	0.08534322820037106	0.03339517625231911	0.05555555555555555
GCGCA	0.04331450094161959	0.0830188679245283	0.10246679316888045	0.06427221172022685	0.04896421845574388
TTGTT	0.0900735294117647	0.07155963302752294	0.13736263736263737	0.04945054945054945	0.056776556776556776
GGGCC	0.058287795992714025	0.039927404718693285	0.16847826086956522	0.032432432432432434	0.03776978417266187
TTGGG	0.07050092764378478	0.04081632653061224	0.12639405204460966	0.04275092936802974	0.05027932960893855
GCGAC	0.07261410788381743	0.026915113871635612	0.1037344398340249	0.07039337474120083	0.06804123711340206
CGGCA	0.023529411764705882	0.04208754208754209	0.10623946037099494	0.03209459459459459	0.0472972972972973
TGGTT	0.06170598911070781	0.06170598911070781	0.13381555153707053	0.05225225225225225	0.07789855072463768
ACGAC	0.027972027972027972	0.013961605584642234	0.09075043630017451	0.02613240418118467	0.047038327526132406
GTGTT	0.06164383561643835	0.08009153318077804	0.07990867579908675	0.10273972602739725	0.052752293577981654
TCGGA	0.024489795918367346	0.0673469387755102	0.1	0.06313645621181263	0.07317073170731707
CGGAC	0.055133079847908745	0.022727272727272728	0.1875	0.02835538752362949	0.05639097744360902
TAGCT	0.055327868852459015	0.06557377049180328	0.07157464212678936	0.04684317718940937	0.048879837067209775
GGGAG	0.018108651911468814	0.026156941649899398	0.10261569416498995	0.028112449799196786	0.03815261044176707
TTGGC	0.10173160173160173	0.05399568034557235	0.07974137931034483	0.04946236559139785	0.027896995708154508
GAGAT	0.036511156186612576	0.04462474645030426	0.15821501014198783	0.014198782961460446	0.04665314401622718
TTGGA	0.028761061946902654	0.1747787610619469	0.08830022075055188	0.04856512141280353	0.035164835164835165
CCGCG	0.04216867469879518	0.10420841683366733	0.03406813627254509	0.08617234468937876	0.054
GCGGA	0.024691358024691357	0.0695517774343122	0.13425925925925927	0.10526315789473684	0.05100463678516229
TGGTA	0.02044989775051125	0.11088295687885011	0.07628865979381444	0.043121149897330596	0.06570841889117043
CAGGG	0.12015503875968993	0.011583011583011582	0.07543520309477757	0.025096525096525095	0.03667953667953668
ACGCT	0.07954545454545454	0.05084745762711865	0.09363295880149813	0.0297951582867784	0.0148975791433892
TGGTG	0.044642857142857144	0.06487695749440715	0.1447661469933185	0.03571428571428571	0.051224944320712694
GCGAT	0.039832285115303984	0.010482180293501049	0.04612159329140461	0.0709812108559499	0.04375
CTGGA	0.03807615230460922	0.158	0.07569721115537849	0.0437375745526839	0.037848605577689244
GGGTG	0.058426966292134834	0.08108108108108109	0.08803611738148984	0.05191873589164785	0.040632054176072234
TCGGT	0.059845559845559844	0.03275529865125241	0.08687258687258688	0.055876685934489405	0.05973025048169557
TAGAC	0.041968162083936326	0.02170767004341534	0.12156295224312591	0.07225433526011561	0.15028901734104047
ACGGG	0.11	0.029801324503311258	0.12251655629139073	0.0512396694214876	0.041254125412541254
GGGTT	0.06156156156156156	0.08108108108108109	0.18768768768768768	0.08558558558558559	0.06906906906906907
TTGAT	0.031806615776081425	0.022900763358778626	0.14631043256997456	0.06870229007633588	0.06844106463878327
ACGCA	0.024861878453038673	0.05386740331491713	0.12689655172413794	0.031724137931034485	0.030261348005502064
GAGCA	0.0297029702970297	0.054276315789473686	0.039538714991762765	0.014827018121911038	0.04118616144975288
TGGAC	0.04310344827586207	0.03442340791738382	0.19104991394148021	0.04475043029259897	0.07560137457044673
CAGTT	0.05385556915544676	0.09168704156479218	0.08019441069258809	0.03762135922330097	0.044902912621359224
GTGAC	0.042488619119878605	0.03939393939393939	0.12121212121212122	0.10757575757575757	0.06948640483383686
AAGAA	0.038391224862888484	0.031135531135531136	0.10681399631675875	0.04779411764705882	0.03853211009174312
CGGGA	0.02702702702702703	0.12660028449502134	0.10541310541310542	0.049786628733997154	0.0868945868945869
TAGCC	0.0794392523364486	0.05434782608695652	0.15658914728682172	0.0633693972179289	0.1143740340030912
GTGTA	0.048458149779735685	0.13215859030837004	0.22026431718061673	0.07268722466960352	0.046255506607929514
AGGGT	0.10852713178294573	0.12654320987654322	0.05409582689335394	0.046224961479198766	0.08
TCGAT	0.028142589118198873	0.018726591760299626	0.17669172932330826	0.045112781954887216	0.05827067669172932
CTGCA	0.03421461897356143	0.059006211180124224	0.2406832298136646	0.05736434108527132	0.05401234567901234
TGGGG	0.1338432122370937	0.06704980842911877	0.1839080459770115	0.08221797323135756	0.07061068702290077
GTGCC	0.08817635270541083	0.052104208416833664	0.278	0.06986027944111776	0.059880239520958084
TGGGT	0.07522935779816514	0.06788990825688074	0.1908256880733945	0.044036697247706424	0.08241758241758242
GTGTC	0.054878048780487805	0.044534412955465584	0.1595959595959596	0.06451612903225806	0.0707070707070707
TAGGG	0.12482662968099861	0.04426002766251729	0.0954356846473029	0.0496551724137931	0.06887052341597796
GCGCT	0.21657250470809794	0.0583804143126177	0.1651031894934334	0.05794392523364486	0.0616822429906542
GGGAC	0.02158273381294964	0.007142857142857143	0.16985645933014354	0.047505938242280284	0.030952380952380953
CTGTT	0.08196721311475409	0.09631147540983606	0.1721311475409836	0.07535641547861507	0.05295315682281059
TGGGC	0.043137254901960784	0.060784313725490195	0.1843137254901961	0.03522504892367906	0.0684931506849315
CAGCT	0.08366533864541832	0.06772908366533864	0.19284294234592445	0.041666666666666664	0.05148514851485148
TTGAG	0.027829313543599257	0.025925925925925925	0.10166358595194085	0.06481481481481481	0.07024029574861368
ACGCC	0.04672897196261682	0.0446927374301676	0.17318435754189945	0.03512014787430684	0.05730129390018484
GGGGG	0.1928374655647383	0.06575342465753424	0.14560439560439561	0.04395604395604396	0.06318681318681318
TTGCT	0.06451612903225806	0.07096774193548387	0.3261802575107296	0.047109207708779445	0.04925053533190578
CAGAG	0.03740157480314961	0.031496062992125984	0.137524557956778	0.03143418467583497	0.04518664047151277
ACGTC	0.03644646924829157	0.04328018223234624	0.1873589164785553	0.05191873589164785	0.03146067415730337
CGGTA	0.04275862068965517	0.08104395604395605	0.1289437585733882	0.046511627906976744	0.08333333333333333
TAGGA	0.018	0.07	0.17	0.042	0.086
CTGTG	0.04436229205175601	0.08133086876155268	0.21811460258780038	0.06469500924214418	0.05350553505535055
TGGCT	0.08559498956158663	0.081419624217119	0.23125	0.0625	0.06875
CAGAA	0.026217228464419477	0.033707865168539325	0.17570093457943925	0.0186219739292365	0.0893854748603352
TCGTC	0.029469548133595286	0.029469548133595286	0.18627450980392157	0.03529411764705882	0.05675146771037182
CAGCA	0.04025423728813559	0.08456659619450317	0.0819327731092437	0.020964360587002098	0.046218487394957986
TGGTC	0.01293103448275862	0.01939655172413793	0.1896551724137931	0.034334763948497854	0.04086021505376344
CAGGT	0.06762295081967214	0.036885245901639344	0.1419753086419753	0.024539877300613498	0.03877551020408163
GTGCA	0.023454157782515993	0.06823027718550106	0.2872340425531915	0.07415254237288135	0.04439746300211417
ACGGC	0.0824295010845987	0.05844155844155844	0.0734341252699784	0.06666666666666667	0.038461538461538464
AAGCT	0.1251908396946565	0.07469512195121951	0.10518292682926829	0.10687022900763359	0.06859756097560976
TGGCA	0.023166023166023165	0.04247104247104247	0.1596153846153846	0.03065134099616858	0.05747126436781609
CTGAT	0.04081632653061224	0.016697588126159554	0.12476722532588454	0.07635009310986965	0.06902985074626866
TCGCG	0.03505154639175258	0.07628865979381444	0.26239669421487605	0.05165289256198347	0.07422680412371134
CAGTA	0.03231597845601436	0.10771992818671454	0.14516129032258066	0.043010752688172046	0.055357142857142855
TGGAT	0.036231884057971016	0.027124773960216998	0.26666666666666666	0.04136690647482014	0.05045045045045045
CCGCC	0.08704453441295547	0.06275303643724696	0.05454545454545454	0.2028397565922921	0.04878048780487805
GAGTT	0.07142857142857142	0.11156186612576065	0.11967545638945233	0.0486815415821501	0.036511156186612576
TCGAG	0.02040816326530612	0.02040816326530612	0.03148148148148148	0.04259259259259259	0.06469500924214418
GTGGA	0.021702838063439065	0.05175292153589316	0.06333333333333334	0.10333333333333333	0.05509181969949917
TCGAC	0.057692307692307696	0.017208413001912046	0.040152963671128104	0.05927342256214149	0.08952380952380952
CTGGC	0.07987220447284345	0.0832	0.11624203821656051	0.05405405405405406	0.042789223454833596
GAGTA	0.04893617021276596	0.12127659574468085	0.029787234042553193	0.01702127659574468	0.027659574468085105
TCGCC	0.03767123287671233	0.02735042735042735	0.042662116040955635	0.034129692832764506	0.08361774744027303
CAGTG	0.04294478527607362	0.07581967213114754	0.17177914110429449	0.0326530612244898	0.05102040816326531
GTGAA	0.026622296173044926	0.04492512479201331	0.07666666666666666	0.09983361064891846	0.028145695364238412
TGGCG	0.06618962432915922	0.0625	0.060498220640569395	0.05328596802841918	0.11347517730496454
GCGGC	0.06870229007633588	0.05343511450381679	0.05343511450381679	0.08812260536398467	0.034482758620689655
TGGAG	0.029209621993127148	0.029159519725557463	0.1509433962264151	0.034071550255536626	0.08006814310051108
GCGGT	0.05639097744360902	0.046992481203007516	0.05075187969924812	0.05056179775280899	0.028037383177570093
CGGAA	0.01984126984126984	0.02584493041749503	0.11089108910891089	0.04930966469428008	0.08267716535433071
TTGTC	0.03180914512922465	0.04572564612326044	0.03180914512922465	0.08151093439363817	0.051587301587301584
TAGCG	0.06549520766773163	0.104	0.12300319488817892	0.0463258785942492	0.088
CGGAT	0.024958402662229616	0.003316749585406302	0.09950248756218906	0.033112582781456956	0.04304635761589404
ACGGA	0.022058823529411766	0.04927007299270073	0.10564663023679417	0.05272727272727273	0.028985507246376812
TAGTT	0.034482758620689655	0.06896551724137931	0.13893653516295026	0.07032590051457976	0.06164383561643835
CTGAA	0.015901060070671377	0.014134275618374558	0.06890459363957598	0.08450704225352113	0.03350970017636684
GCGTC	0.060291060291060294	0.04375	0.1125	0.10187110187110188	0.037422037422037424
TGGAA	0.028455284552845527	0.036511156186612576	0.23732251521298176	0.07676767676767676	0.0708502024291498
GAGGC	0.06292134831460675	0.035794183445190156	0.04	0.026607538802660754	0.046357615894039736
CGGCT	0.11281070745697896	0.05714285714285714	0.18666666666666668	0.04364326375711575	0.07034220532319392
GAGAA	0.021956087824351298	0.02982107355864811	0.08366533864541832	0.013916500994035786	0.03968253968253968
TGGCC	0.13598326359832635	0.07724425887265135	0.13569937369519833	0.031315240083507306	0.05625
ACGTT	0.07802547770700637	0.07188498402555911	0.08280254777070063	0.052547770700636945	0.0492845786963434
GGGAA	0.030627871362940276	0.03669724770642202	0.18042813455657492	0.053516819571865444	0.02900763358778626
TCGTG	0.07298136645962733	0.11937984496124031	0.17519379844961241	0.047987616099071206	0.08964451313755796
