## Supplementary table 4 for "Direct detection of 8-oxo-dG using nanopore sequencing"

threshold	TPR	FPR	TNR	FNR
0.5	0.8886699463650714	0.059540323334508594	0.9404596766654915	0.1113300536349286
0.6	0.8583960511703982	0.04528292698785455	0.9547170730121455	0.14160394882960176
0.7	0.8261700652789784	0.03330338712237668	0.9666966128776233	0.17382993472102162
0.8	0.7890613158156765	0.022810917654659226	0.9771890823453407	0.21093868418432354
0.9	0.7060524324711706	0.013486100638503513	0.9865138993614965	0.2939475675288295
0.95	0.6611283439383399	0.008680336585210337	0.9913196634147896	0.3388716560616602
0.99	0.5556609044686895	0.0038639128110354625	0.9961360871889645	0.4443390955313105
