## Supplementary table 5 for "Direct detection of 8-oxo-dG using nanopore sequencing"

### Sheet: Sheet1
Variants were filtered using GATK 4.1.3.0 using the following filter settings for SBS:
--filter-expression 'QD < 2.0'
--filter-expression 'MQ < 40.0'
--filter-expression 'FS > 60.0'
--filter-expression 'HaplotypeScore > 13.0'
--filter-expression 'MQRankSum < -12.5'
--filter-expression 'ReadPosRankSum < -8.0'
--filter-expression 'MQ0 >= 4 && ((MQ0 / (1.0 ∗ DP)) > 0.1)'
--filter-expression 'DP < 5'
--filter-expression 'QUAL < 30'
--filter-expression 'QUAL >= 30.0 && QUAL < 50.0'
--filter-expression 'SOR > 4.0'
--filter-name 'SNP_LowQualityDepth'
--filter-name 'SNP_MappingQuality'
--filter-name 'SNP_StrandBias'
--filter-name 'SNP_HaplotypeScoreHigh'
--filter-name 'SNP_MQRankSumLow'
--filter-name 'SNP_ReadPosRankSumLow'
--filter-name 'SNP_HardToValidate'
--filter-name 'SNP_LowCoverage'
--filter-name 'SNP_VeryLowQual'
--filter-name 'SNP_LowQual'
--filter-name 'SNP_SOR'
-cluster 3
-window 10
The following settings were used to filter all other variants: filter_criteria:
--filter-expression 'QD < 2.0'
--filter-expression 'ReadPosRankSum < -20.0'
--filter-expression 'FS > 200.0'
--filter-name 'INDEL_LowQualityDepth'
--filter-name 'INDEL_ReadPosRankSumLow'
--filter-name 'INDEL_StrandBias'
